# Spatial isoform sequencing at sub-micrometer single-cell resolution reveals novel patterns of spatial isoform variability in brain cell types

**DOI:** 10.1101/2025.06.25.661563

**Authors:** Lieke Michielsen, Andrey D. Prjibelski, Careen Foord, Yelizaveta Spiegelman, Taewoo Kim, Wen Hu, Julien Jarroux, Justine Hsu, Rebecca Pfeil, Xinyi Zhang, Li Gan, Alexandru I. Tomescu, Iman Hajirasouliha, Hagen U. Tilgner

## Abstract

Spatial long-read technologies are becoming increasingly common but lack nanometer and therefore often single-cell resolution. This leaves the question unanswered of whether spatially variable isoforms represent spatial variability within one cell type or differences in cell-type composition between different regions. Here, we developed Spl-ISO-Seq2 (220nm spot size and 500nm resolution), and the accompanying software packages Spl-IsoQuant-2 and Spl-IsoFind, enabling long-read sequencing using up to 500 million barcodes compared to 80,000 previously. Applying this to the adult mouse brain, we compared spatial variability by examining (a) differential isoform abundance between known brain regions and (b) spatial isoform patterns that do not align with predefined regions. While the former revealed more spatial isoform differences, both approaches identified overlapping hits, e.g., *Rps24* in oligodendrocytes. For *Snap25,* previously known to exhibit spatial isoform variation, we now show that this variability occurs in excitatory neurons. The second approach also uncovered patterns not captured by predefined-region comparisons, e.g., *Tnnc1* in excitatory neurons. Furthermore, we show that a surprising number of spatial isoform signals is not driven by cell-type composition alone. Finally, we applied our software to newly generated Visium HD 3’ long-read data to demonstrate its applicability and strong reproducibility across protocols and biological replicates. Taken together, our experimental and analytical methods enrich spatial transcriptomics with a so-far elusive isoform view of spatial variation for individual cell types.
