## Supplemental Table S13 for "Spatial isoform sequencing at sub-micrometer single-cell resolution reveals novel patterns of spatial isoform variability in brain cell types"

Gene	pvals	dPI	FDR	reg1	reg2
ENSMUSG00000025290.18	1.0324517833709502e-09	-0.17062530692421	2.78761981510155e-07	Midbrain	WM
ENSMUSG00000018398.19	0.0003652891694821	-0.2	0.0493140378800882	Midbrain	WM
ENSMUSG00000031708.18	0.0005702003887592	-0.21623077383446	0.0513180349883323	Midbrain	WM
ENSMUSG00000039221.11	0.0022979477214845	0.282352941176471	0.155111471200207	Midbrain	WM
ENSMUSG00000015090.14	0.181940407266505	0.124166908142567	0.181940407266505	HPC	WM
ENSMUSG00000015090.14	0.108867293913853	0.121715927750411	0.217734587827707	Cortex	WM
ENSMUSG00000021917.17	0.0052328824308264	0.0805998125585755	0.235479709387189	Midbrain	WM
ENSMUSG00000032518.7	0.0051313706220156	-0.0971217019501512	0.235479709387189	Midbrain	WM
ENSMUSG00000015090.14	0.30047779527015	0.137820512820513	0.30047779527015	Cortex	Thalamus
ENSMUSG00000015090.14	0.334536910756104	0.14027149321267	0.334536910756104	HPC	Thalamus
ENSMUSG00000029632.8	0.0107753400203367	0.110779930452062	0.345953555956579	Midbrain	WM
ENSMUSG00000026966.7	0.0128130946650585	0.2808105872622	0.345953555956579	Midbrain	WM
ENSMUSG00000093674.8	0.0126817897509286	0.0687722176647526	0.345953555956579	Midbrain	WM
ENSMUSG00000063200.5	0.0117531065272769	0.173218673218673	0.345953555956579	Midbrain	WM
ENSMUSG00000015090.14	0.345985545073228	0.0988985235528475	0.345985545073228	HPC	Midbrain
ENSMUSG00000062929.9	0.0170148287850288	-0.253333333333333	0.353384905535214	Midbrain	WM
ENSMUSG00000067786.17	0.0167281596876681	0.25	0.353384905535214	Midbrain	WM
ENSMUSG00000022681.16	0.0158320437977464	-0.312312312312312	0.353384905535214	Midbrain	WM
ENSMUSG00000021134.18	0.0223712461974356	-0.287878787878788	0.40268243155384	Midbrain	WM
ENSMUSG00000036634.16	0.0212592409548729	0.140105851220229	0.40268243155384	Midbrain	WM
ENSMUSG00000058833.12	0.0304832193669217	-0.221985815602837	0.484145248768756	Midbrain	WM
ENSMUSG00000032118.17	0.0296521042222338	-0.0252070836903742	0.484145248768756	Midbrain	WM
ENSMUSG00000015090.14	0.243812252888021	0.0964475431606906	0.487624505776042	Cortex	Midbrain
ENSMUSG00000027679.14	0.0339186709400892	0.0720720720720721	0.508780064101337	Midbrain	WM
ENSMUSG00000019054.14	0.0388963724785069	0.0833775185577943	0.544705389128029	Midbrain	WM
ENSMUSG00000015806.13	0.0403485473428169	0.0137334038952505	0.544705389128029	Midbrain	WM
ENSMUSG00000030683.12	0.0430692580432273	-0.130747126436782	0.553747603412923	Midbrain	WM
ENSMUSG00000022044.15	0.048708633938088	0.112304891515206	0.597787780149262	Midbrain	WM
ENSMUSG00000031425.16	0.683794032077067	-0.15959040959041	0.683794032077067	Cortex	WM
ENSMUSG00000023904.11	0.0599768086609037	-0.0925925925925926	0.698784241227684	Midbrain	WM
ENSMUSG00000032060.11	0.0621141547757941	0.0734666290221846	0.698784241227684	Midbrain	WM
ENSMUSG00000031425.16	0.787047674894618	-0.148617511520737	0.787047674894618	Cortex	Midbrain
ENSMUSG00000003038.16	0.0730633438671364	0.0213098729227762	0.789084113765074	Midbrain	WM
ENSMUSG00000027566.16	0.0776656434185249	0.0465116279069768	0.806527835500067	Midbrain	WM
ENSMUSG00000074457.11	0.0836322520121393	0.125448028673835	0.836322520121394	Midbrain	WM
ENSMUSG00000015090.14	0.83707518436474	-0.0440290121565022	0.83707518436474	Midbrain	Thalamus
ENSMUSG00000023175.16	0.0919825997238637	0.0208333333333334	0.856389721567007	Midbrain	WM
ENSMUSG00000035227.8	0.0918843873340818	0.103092783505155	0.856389721567007	Midbrain	WM
ENSMUSG00000028412.18	0.0978014539561004	0.0752482811306341	0.880213085604903	Midbrain	WM
ENSMUSG00000066551.13	0.17405614515853	0.0784905660377359	0.889356717180181	Midbrain	WM
ENSMUSG00000067288.14	0.151026284354777	-0.165901639344262	0.889356717180181	Midbrain	WM
ENSMUSG00000071014.11	0.13426169508534	-0.0736684917869587	0.889356717180181	Midbrain	WM
ENSMUSG00000115987.2	0.10628712154802	0.0842790697674419	0.889356717180181	Midbrain	WM
ENSMUSG00000041203.10	0.167393193871052	0.1475	0.889356717180181	Midbrain	WM
ENSMUSG00000032526.12	0.128860495434338	-0.162543062950204	0.889356717180181	Midbrain	WM
ENSMUSG00000032356.13	0.135767497308894	0.04	0.889356717180181	Midbrain	WM
ENSMUSG00000030695.17	0.172656450750137	-0.0250089445438283	0.889356717180181	Midbrain	WM
ENSMUSG00000049422.8	0.138052868133265	0.0595238095238095	0.889356717180181	Midbrain	WM
ENSMUSG00000057113.14	0.187842334991174	0.119848901098901	0.889356717180181	Midbrain	WM
ENSMUSG00000056629.17	0.114848798996227	-0.172972972972973	0.889356717180181	Midbrain	WM
ENSMUSG00000053332.16	0.178952533233029	0.152197802197802	0.889356717180181	Midbrain	WM
ENSMUSG00000029131.15	0.18491584541196	-0.0357142857142857	0.889356717180181	Midbrain	WM
ENSMUSG00000028478.19	0.163608529710652	-0.240437158469945	0.889356717180181	Midbrain	WM
ENSMUSG00000026701.16	0.182897775148909	0.16547619047619	0.889356717180181	Midbrain	WM
ENSMUSG00000030603.17	0.158054569565868	0.0850383631713555	0.889356717180181	Midbrain	WM
ENSMUSG00000024038.18	0.134966010962807	0.0824175824175825	0.889356717180181	Midbrain	WM
ENSMUSG00000005881.14	0.180248045878696	-0.15034965034965	0.889356717180181	Midbrain	WM
ENSMUSG00000004035.13	0.150844271240066	-0.0254103343465046	0.889356717180181	Midbrain	WM
ENSMUSG00000024914.17	0.132209846718727	0.128720836685438	0.889356717180181	Midbrain	WM
ENSMUSG00000006333.15	0.14900258922907	-0.0172826943277311	0.889356717180181	Midbrain	WM
ENSMUSG00000057841.6	0.180038687711711	-0.0097953775195576	0.889356717180181	Midbrain	WM
ENSMUSG00000008683.17	0.107669976849257	-0.129619415333701	0.889356717180181	Midbrain	WM
ENSMUSG00000006699.18	0.174208323366604	0.094025974025974	0.889356717180181	Midbrain	WM
ENSMUSG00000021996.17	0.157439255142576	0.0409165302782324	0.889356717180181	Midbrain	WM
ENSMUSG00000090841.3	0.127222356293618	-0.0859078590785908	0.889356717180181	Midbrain	WM
ENSMUSG00000050608.12	0.127158834738627	0.0975352112676057	0.889356717180181	Midbrain	WM
ENSMUSG00000078427.4	0.191046998505372	-0.0848977889027952	0.889356717180181	Midbrain	WM
ENSMUSG00000060675.14	0.195954968974053	0.0740259740259741	0.896743078355834	Midbrain	WM
ENSMUSG00000037032.18	0.199677006594543	-0.0737584484278578	0.898546529675445	Midbrain	WM
ENSMUSG00000015090.14	0.914543470013669	-0.0210306934444865	0.914543470013669	Thalamus	WM
ENSMUSG00000070394.11	0.208647532329652	0.118191161356629	0.923521864409936	Midbrain	WM
ENSMUSG00000048758.15	0.222910457121591	-0.109188034188034	0.955330530521105	Midbrain	WM
ENSMUSG00000016833.15	0.22133495805617	0.0866195577843629	0.955330530521105	Midbrain	WM
ENSMUSG00000073702.12	0.2356910347433	0.180952380952381	0.956913940704174	Midbrain	WM
ENSMUSG00000040759.10	0.237456422322888	-0.0402834849254352	0.956913940704174	Midbrain	WM
ENSMUSG00000061983.8	0.235259144094571	0.150082918739635	0.956913940704174	Midbrain	WM
ENSMUSG00000023861.19	0.235093365441939	-0.0419691470054447	0.956913940704174	Midbrain	WM
ENSMUSG00000073982.12	0.250769784326467	0.019607843137255	0.995703555413912	Midbrain	WM
ENSMUSG00000015090.14	0.999999999999999	0.0024509803921568	0.999999999999999	Cortex	HPC
ENSMUSG00000078771.12	0.943144395662755	-0.0093356491532783	1.0	Midbrain	WM
ENSMUSG00000078784.9	0.443748425353506	-0.084045584045584	1.0	Midbrain	WM
ENSMUSG00000078812.11	0.393444986765584	-0.0176820888685295	1.0	Midbrain	WM
ENSMUSG00000079435.10	0.84133362190444	-0.0226696495152872	1.0	Midbrain	WM
ENSMUSG00000079658.10	0.422046146165154	-0.186813186813187	1.0	Midbrain	WM
ENSMUSG00000084786.10	0.545207993425276	-0.100268276324614	1.0	Midbrain	WM
ENSMUSG00000090137.9	0.338127348049145	0.0451580106752521	1.0	Midbrain	WM
ENSMUSG00000071662.5	0.826713419115579	0.0239659151429079	1.0	Midbrain	WM
ENSMUSG00000073616.11	0.857670070361649	-0.0160839160839161	1.0	Midbrain	WM
ENSMUSG00000073888.14	0.524514966028775	-0.0909090909090909	1.0	Midbrain	WM
ENSMUSG00000075486.11	0.72123254009691	-0.0458333333333334	1.0	Midbrain	WM
ENSMUSG00000076432.14	0.612497589536356	0.0492007992007992	1.0	Midbrain	WM
ENSMUSG00000068039.14	0.285680743539056	0.136431784107946	1.0	Midbrain	WM
ENSMUSG00000071528.5	0.849675290526411	0.0148001508295627	1.0	Midbrain	WM
ENSMUSG00000071655.13	0.281562563660686	0.124748490945674	1.0	Midbrain	WM
ENSMUSG00000062825.16	0.999999999999994	-0.0030007144558228	1.0	Midbrain	WM
ENSMUSG00000062981.6	0.331127459309632	0.0557690412848556	1.0	Midbrain	WM
ENSMUSG00000063445.15	0.704191030189275	0.0578240613866813	1.0	Midbrain	WM
ENSMUSG00000063882.13	0.73857912484407	0.0064724919093851	1.0	Midbrain	WM
ENSMUSG00000064373.14	1.0	0.0125156445556946	1.0	Midbrain	WM
ENSMUSG00000065990.13	0.469644319858049	0.142857142857143	1.0	Midbrain	WM
ENSMUSG00000014769.11	0.650288679916492	0.0454545454545455	1.0	Midbrain	WM
ENSMUSG00000015090.14	0.404499874373561	-0.02526838458972	1.0	Midbrain	WM
ENSMUSG00000015149.15	0.457960650411509	0.043252422335431	1.0	Midbrain	WM
ENSMUSG00000015341.18	1.0	-0.0114942528735633	1.0	Midbrain	WM
ENSMUSG00000015837.16	0.40555260281589	0.062984496124031	1.0	Midbrain	WM
ENSMUSG00000016344.15	0.521650994993131	0.153940886699507	1.0	Midbrain	WM
ENSMUSG00000008140.19	0.6014252019028	0.0816849816849817	1.0	Midbrain	WM
ENSMUSG00000008668.16	0.802659625322866	0.0196510560146924	1.0	Midbrain	WM
ENSMUSG00000009013.6	0.482524723621916	0.0321428571428571	1.0	Midbrain	WM
ENSMUSG00000010095.14	0.9764448255324	-0.0218181818181818	1.0	Midbrain	WM
ENSMUSG00000013523.14	0.525881224465317	0.0576923076923077	1.0	Midbrain	WM
ENSMUSG00000014313.16	0.310494018068252	0.0128205128205128	1.0	Midbrain	WM
ENSMUSG00000014504.17	0.370997351635985	-0.078042328042328	1.0	Midbrain	WM
ENSMUSG00000005873.7	0.88726652027191	0.0063805207500222	1.0	Midbrain	WM
ENSMUSG00000006058.11	0.999999999999998	-0.0129012901290129	1.0	Midbrain	WM
ENSMUSG00000006304.15	0.311394359946644	0.121578099838969	1.0	Midbrain	WM
ENSMUSG00000006315.10	0.430123430697771	-0.0736824151458298	1.0	Midbrain	WM
ENSMUSG00000007656.15	0.801127195252453	-0.0803571428571428	1.0	Midbrain	WM
ENSMUSG00000090223.3	0.999999999999999	0.0025641025641025	1.0	Midbrain	WM
ENSMUSG00000003072.16	0.367668261010237	-0.0434959349593497	1.0	Midbrain	WM
ENSMUSG00000004032.11	0.938001781977779	-0.0060890440855521	1.0	Midbrain	WM
ENSMUSG00000004096.10	0.898095587121245	-0.020617313720762	1.0	Midbrain	WM
ENSMUSG00000005161.16	0.783672919990151	0.0356736242884251	1.0	Midbrain	WM
ENSMUSG00000005610.18	0.992444699300397	-0.0088145896656535	1.0	Midbrain	WM
ENSMUSG00000025135.13	0.291345604124274	0.122480620155039	1.0	Midbrain	WM
ENSMUSG00000025362.7	1.0	-0.0177238805970149	1.0	Midbrain	WM
ENSMUSG00000025781.15	0.787511074205229	-0.0169476642079382	1.0	Midbrain	WM
ENSMUSG00000025825.13	0.748179758184778	0.0321637426900585	1.0	Midbrain	WM
ENSMUSG00000025967.17	0.999999999999999	-0.0028089887640449	1.0	Midbrain	WM
ENSMUSG00000026000.17	0.999999999999999	0.0266666666666667	1.0	Midbrain	WM
ENSMUSG00000026109.15	1.0	0.0031326918773774	1.0	Midbrain	WM
ENSMUSG00000024381.18	0.394531833201344	-0.0998964803312629	1.0	Midbrain	WM
ENSMUSG00000024387.14	0.999999999999999	-0.009557945041816	1.0	Midbrain	WM
ENSMUSG00000024425.5	0.89882534922967	0.0151836158192091	1.0	Midbrain	WM
ENSMUSG00000024516.14	0.768311098244808	-0.0037735849056604	1.0	Midbrain	WM
ENSMUSG00000024608.12	0.530941068306107	-0.0061011580078709	1.0	Midbrain	WM
ENSMUSG00000024661.8	0.752436046479663	0.0009758485299784	1.0	Midbrain	WM
ENSMUSG00000024953.18	1.0	0.0010088272383355	1.0	Midbrain	WM
ENSMUSG00000023495.14	1.0	0.0036363636363636	1.0	Midbrain	WM
ENSMUSG00000024067.15	1.0	-0.0084299262381454	1.0	Midbrain	WM
ENSMUSG00000024099.16	0.363114376332938	0.075507614213198	1.0	Midbrain	WM
ENSMUSG00000024248.15	0.999999999999999	0.0031601123595506	1.0	Midbrain	WM
ENSMUSG00000022577.19	0.455489047563139	0.125	1.0	Midbrain	WM
ENSMUSG00000022635.10	0.750396161655708	-0.0304114490161002	1.0	Midbrain	WM
ENSMUSG00000022884.17	0.260855309092916	-0.0338765008576329	1.0	Midbrain	WM
ENSMUSG00000022890.14	0.86836501538996	0.0090541410056071	1.0	Midbrain	WM
ENSMUSG00000022892.12	0.29534077889271	0.143351063829787	1.0	Midbrain	WM
ENSMUSG00000022940.18	0.749246844883302	0.0773584905660378	1.0	Midbrain	WM
ENSMUSG00000023089.13	0.999999999999999	-0.0046941678520625	1.0	Midbrain	WM
ENSMUSG00000029309.8	0.963923566469248	0.0064926560014968	1.0	Midbrain	WM
ENSMUSG00000029447.14	0.777391463785999	0.0291054739652871	1.0	Midbrain	WM
ENSMUSG00000029462.19	0.950993057363355	0.0199335548172758	1.0	Midbrain	WM
ENSMUSG00000029580.15	0.999999999999998	-0.0033551717292039	1.0	Midbrain	WM
ENSMUSG00000029614.14	0.405560173996806	-0.0378303395090756	1.0	Midbrain	WM
ENSMUSG00000029622.17	1.0	0.0017094017094017	1.0	Midbrain	WM
ENSMUSG00000029642.12	0.641607460463438	0.079002079002079	1.0	Midbrain	WM
ENSMUSG00000028495.15	0.36931801662266	-0.0264550264550265	1.0	Midbrain	WM
ENSMUSG00000028692.15	0.873206332972206	0.0127413127413127	1.0	Midbrain	WM
ENSMUSG00000028745.19	0.53331298607928	-0.121915820029028	1.0	Midbrain	WM
ENSMUSG00000028832.12	0.804481313513036	-0.0012453300124533	1.0	Midbrain	WM
ENSMUSG00000028937.15	0.547461065927447	-0.0673981191222571	1.0	Midbrain	WM
ENSMUSG00000028964.15	0.798172237451651	0.0055637375225005	1.0	Midbrain	WM
ENSMUSG00000029076.15	0.338979956449581	0.0523809523809525	1.0	Midbrain	WM
ENSMUSG00000027406.14	0.481078343327328	-0.0555555555555556	1.0	Midbrain	WM
ENSMUSG00000027673.13	0.499138847613332	0.0533333333333333	1.0	Midbrain	WM
ENSMUSG00000027937.16	0.999999999999998	-0.016978516978517	1.0	Midbrain	WM
ENSMUSG00000028062.16	0.999999999999999	-0.0038850038850039	1.0	Midbrain	WM
ENSMUSG00000026179.15	0.994907628211703	0.0260545905707197	1.0	Midbrain	WM
ENSMUSG00000026238.15	0.830595693341718	0.0204081632653061	1.0	Midbrain	WM
ENSMUSG00000026500.7	0.999999999999999	-0.0137362637362637	1.0	Midbrain	WM
ENSMUSG00000026830.10	0.724757903012356	0.0925925925925926	1.0	Midbrain	WM
ENSMUSG00000026879.15	0.974037133142374	0.0159028727770179	1.0	Midbrain	WM
ENSMUSG00000027375.15	0.999999999999996	-0.0006767426122265	1.0	Midbrain	WM
ENSMUSG00000032532.8	0.91073210356217	0.0285714285714286	1.0	Midbrain	WM
ENSMUSG00000033379.14	0.869268292043036	0.0079284750337382	1.0	Midbrain	WM
ENSMUSG00000033916.6	0.641480868958904	-0.0269607843137255	1.0	Midbrain	WM
ENSMUSG00000034341.18	0.58360579416617	-0.05	1.0	Midbrain	WM
ENSMUSG00000034566.11	0.338219126951318	-0.0103772700278186	1.0	Midbrain	WM
ENSMUSG00000034868.10	0.824534323862837	0.0439814814814815	1.0	Midbrain	WM
ENSMUSG00000036309.15	0.778494835757191	-0.0246274834437086	1.0	Midbrain	WM
ENSMUSG00000032294.18	0.774776184571497	-0.0420922860162029	1.0	Midbrain	WM
ENSMUSG00000032366.16	0.511660770761175	0.212903225806452	1.0	Midbrain	WM
ENSMUSG00000032517.17	0.544889022691855	0.0491241504738202	1.0	Midbrain	WM
ENSMUSG00000032519.12	0.999999999999999	0.0214285714285714	1.0	Midbrain	WM
ENSMUSG00000031425.16	0.306039515943719	-0.0673681157552125	1.0	Midbrain	WM
ENSMUSG00000031633.5	0.646301790646864	0.053864168618267	1.0	Midbrain	WM
ENSMUSG00000031760.10	0.999999999999998	-0.0055245893553001	1.0	Midbrain	WM
ENSMUSG00000031818.13	0.999999999999998	0.0013119254019033	1.0	Midbrain	WM
ENSMUSG00000031950.8	0.990167418416517	0.0091629955947136	1.0	Midbrain	WM
ENSMUSG00000031954.7	0.900791065364012	0.0269103833460269	1.0	Midbrain	WM
ENSMUSG00000029723.17	0.992727172527606	0.0017942583732057	1.0	Midbrain	WM
ENSMUSG00000030701.18	0.618379535922888	0.0521003818876159	1.0	Midbrain	WM
ENSMUSG00000030706.18	0.973198465525921	-0.0256410256410256	1.0	Midbrain	WM
ENSMUSG00000030744.14	0.642606354275087	0.0106428267347808	1.0	Midbrain	WM
ENSMUSG00000031167.17	0.615150622820846	0.138461538461538	1.0	Midbrain	WM
ENSMUSG00000044894.15	0.415402887372404	-0.0764072343019712	1.0	Midbrain	WM
ENSMUSG00000046432.13	0.590474202175965	0.136672325976231	1.0	Midbrain	WM
ENSMUSG00000047459.15	0.892955140419498	-0.0097619047619047	1.0	Midbrain	WM
ENSMUSG00000047547.15	0.358972198662523	0.106895728942973	1.0	Midbrain	WM
ENSMUSG00000049299.15	0.397918664770163	0.136262513904338	1.0	Midbrain	WM
ENSMUSG00000049775.17	0.999999999999965	0.0009040371329879	1.0	Midbrain	WM
ENSMUSG00000040952.17	0.916211691626919	0.0045531068258341	1.0	Midbrain	WM
ENSMUSG00000041355.14	0.683758469026401	-0.045308740978348	1.0	Midbrain	WM
ENSMUSG00000041607.18	0.382448484998674	0.0278822407878638	1.0	Midbrain	WM
ENSMUSG00000041881.14	0.604518194505654	-0.0515873015873016	1.0	Midbrain	WM
ENSMUSG00000042682.11	0.547349285475585	-0.0421410499683745	1.0	Midbrain	WM
ENSMUSG00000044533.16	0.590293770118241	-0.0112508742787201	1.0	Midbrain	WM
ENSMUSG00000044550.12	0.358190575749026	-0.0942427576090943	1.0	Midbrain	WM
ENSMUSG00000037166.6	0.8043273745324	-0.0275802469135802	1.0	Midbrain	WM
ENSMUSG00000038374.11	0.826894364224077	-0.0276541640178004	1.0	Midbrain	WM
ENSMUSG00000038642.11	0.360500262381706	-0.0582706766917293	1.0	Midbrain	WM
ENSMUSG00000038646.14	1.0	-0.0229885057471264	1.0	Midbrain	WM
ENSMUSG00000038695.14	0.512714014220704	-0.113564929693962	1.0	Midbrain	WM
ENSMUSG00000038717.10	0.277054694085653	0.0983783783783784	1.0	Midbrain	WM
ENSMUSG00000036371.7	0.794614899288454	-0.0848938826466916	1.0	Midbrain	WM
ENSMUSG00000036372.15	0.805610506659742	-0.0095238095238095	1.0	Midbrain	WM
ENSMUSG00000036503.14	0.369503539567818	0.137566137566138	1.0	Midbrain	WM
ENSMUSG00000036504.7	0.695835702363317	0.0510424155283969	1.0	Midbrain	WM
ENSMUSG00000036751.8	0.450952411770535	-0.0341921892724032	1.0	Midbrain	WM
ENSMUSG00000037058.17	0.816669691984302	-0.0419556171983356	1.0	Midbrain	WM
ENSMUSG00000061315.15	0.364288905564758	0.0137203029359892	1.0	Midbrain	WM
ENSMUSG00000061477.5	0.360182169232825	-0.080952380952381	1.0	Midbrain	WM
ENSMUSG00000061518.12	0.527159862885172	-0.0675625233296006	1.0	Midbrain	WM
ENSMUSG00000061787.16	1.0	0.0196428571428572	1.0	Midbrain	WM
ENSMUSG00000061904.13	0.999999999999999	0.0089324618736383	1.0	Midbrain	WM
ENSMUSG00000062270.15	0.626547808880525	0.0411854962448518	1.0	Midbrain	WM
ENSMUSG00000062397.9	0.627778928801033	-0.0739436619718309	1.0	Midbrain	WM
ENSMUSG00000059355.14	0.999999999999998	0.0160256410256411	1.0	Midbrain	WM
ENSMUSG00000059734.8	0.577841716182111	-0.0478195488721805	1.0	Midbrain	WM
ENSMUSG00000060073.10	0.999999999999998	-0.0026437541308658	1.0	Midbrain	WM
ENSMUSG00000060126.15	0.436597864020961	-0.0658508158508159	1.0	Midbrain	WM
ENSMUSG00000060743.13	0.766823217201146	0.0068493150684931	1.0	Midbrain	WM
ENSMUSG00000060803.7	0.999999999999976	-0.0001251401810682	1.0	Midbrain	WM
ENSMUSG00000060938.15	0.668655129541821	-0.0100784199825734	1.0	Midbrain	WM
ENSMUSG00000057322.13	0.285589010818626	0.151151151151151	1.0	Midbrain	WM
ENSMUSG00000057506.6	0.707762338363587	-0.0336257309941521	1.0	Midbrain	WM
ENSMUSG00000057863.7	0.258942609710742	-0.0962157809983897	1.0	Midbrain	WM
ENSMUSG00000059070.17	0.573615139960359	-0.0222923109899869	1.0	Midbrain	WM
ENSMUSG00000053291.16	0.999999999999998	0.0055223193741371	1.0	Midbrain	WM
ENSMUSG00000053510.13	0.999999999999999	0.0145161290322581	1.0	Midbrain	WM
ENSMUSG00000053565.11	0.999999999999997	0.0041317140353073	1.0	Midbrain	WM
ENSMUSG00000054452.11	0.33773483040785	0.126780626780627	1.0	Midbrain	WM
ENSMUSG00000055681.15	1.0	-0.0071052631578947	1.0	Midbrain	WM
ENSMUSG00000055762.18	0.718411166220368	-0.0793650793650794	1.0	Midbrain	WM
ENSMUSG00000022108.9	0.522737670994171	0.0335205335205335	1.0	Midbrain	WM
ENSMUSG00000022205.16	0.516204665873413	0.0117952635599695	1.0	Midbrain	WM
ENSMUSG00000022425.17	0.80375109821686	0.0455987311657415	1.0	Midbrain	WM
ENSMUSG00000022450.7	0.999999999999989	0.0008684324793747	1.0	Midbrain	WM
ENSMUSG00000022452.17	0.84425981783434	0.0217391304347826	1.0	Midbrain	WM
ENSMUSG00000022548.15	0.289420057394183	0.0368959415419086	1.0	Midbrain	WM
ENSMUSG00000021288.20	0.460514357519703	-0.113157894736842	1.0	Midbrain	WM
ENSMUSG00000021460.18	0.516576129745364	-0.0428921568627451	1.0	Midbrain	WM
ENSMUSG00000021486.8	1.0	0.00068282690338	1.0	Midbrain	WM
ENSMUSG00000021577.15	0.999999999999999	-0.0081669691470054	1.0	Midbrain	WM
ENSMUSG00000021660.15	0.946157839343294	0.0069804793674327	1.0	Midbrain	WM
ENSMUSG00000021764.9	0.99392937165465	0.0125000000000001	1.0	Midbrain	WM
ENSMUSG00000021832.9	0.999999999999995	-0.0203619909502263	1.0	Midbrain	WM
ENSMUSG00000020486.20	0.78604955822737	-0.0541004723057106	1.0	Midbrain	WM
ENSMUSG00000020738.17	0.328492287812281	-0.0453965101432827	1.0	Midbrain	WM
ENSMUSG00000020857.12	0.781843285741417	-0.0303317535545024	1.0	Midbrain	WM
ENSMUSG00000021087.19	0.909522668311175	0.0242323901264299	1.0	Midbrain	WM
ENSMUSG00000021190.15	0.478706284581067	-0.0883458646616542	1.0	Midbrain	WM
ENSMUSG00000021242.10	0.692881367468943	-0.0491071428571429	1.0	Midbrain	WM
ENSMUSG00000021270.14	0.825692750762495	-0.0268631545133312	1.0	Midbrain	WM
ENSMUSG00000017390.16	0.499860768687078	0.0471212121212121	1.0	Midbrain	WM
ENSMUSG00000017734.16	0.496096175910399	-0.0896471949103528	1.0	Midbrain	WM
ENSMUSG00000018770.10	0.395592618243942	0.0555682493259608	1.0	Midbrain	WM
ENSMUSG00000020372.16	0.790745529105835	0.016541822721598	1.0	Midbrain	WM
ENSMUSG00000020415.17	0.617986216132119	0.105882352941176	1.0	Midbrain	WM
ENSMUSG00000020460.16	0.62176555885059	-0.0559792556436852	1.0	Midbrain	WM
ENSMUSG00000090258.8	0.653457630958034	-0.0270004909180167	1.0	Midbrain	WM
ENSMUSG00000090553.9	0.682249929575699	0.037466307277628	1.0	Midbrain	WM
ENSMUSG00000002985.17	0.383605024979913	-0.0910931174089069	1.0	Midbrain	WM
ENSMUSG00000002768.9	0.810479077207478	-0.0192165558019217	1.0	Midbrain	WM
ENSMUSG00000102252.6	0.999999999999999	-0.0039621395553598	1.0	Midbrain	WM
ENSMUSG00000002416.14	0.384426205147089	0.0556464811783961	1.0	Midbrain	WM
ENSMUSG00000118664.1	0.911329686172354	0.0292066259808196	1.0	Midbrain	WM
ENSMUSG00000002379.8	0.897502402345115	0.0041208791208791	1.0	Midbrain	WM
ENSMUSG00000001289.13	0.739595162467801	0.0196931781090197	1.0	Midbrain	WM
ENSMUSG00000001105.16	1.0	-0.0027685492801772	1.0	Midbrain	WM
ENSMUSG00000000399.11	0.747689840892869	0.0473241928350288	1.0	Midbrain	WM
