## Supplemental Table S14 for "Spatial isoform sequencing at sub-micrometer single-cell resolution reveals novel patterns of spatial isoform variability in brain cell types"

Gene	pvals	dPI	FDR	reg1	reg2
ENSMUSG00000015090.14	1.14996042318988e-06	0.147532092999515	5.63480607363041e-05	Cortex	Midbrain
ENSMUSG00000015090.14	0.000403387800102	0.151742825471117	0.000806775600204	Cortex	Thalamus
ENSMUSG00000025290.18	0.0010624731783037	0.205101452458746	0.0260305928684406	Cortex	Midbrain
ENSMUSG00000029309.8	0.0890832471192214	-0.108333333333333	0.0890832471192214	CA1	Subiculum
ENSMUSG00000044533.16	0.0075749698092102	-0.088763197586727	0.123724506883768	Cortex	Midbrain
ENSMUSG00000030695.17	0.0325449372863529	0.103328958358191	0.195269623718118	Midbrain	WM
ENSMUSG00000029309.8	0.245233232168522	-0.0993589743589744	0.245233232168522	DG	Subiculum
ENSMUSG00000042682.11	0.0211927642705054	0.250994255413168	0.259611362313692	Cortex	Midbrain
ENSMUSG00000025290.18	0.298903013254948	-0.047004132231405	0.373628766568685	Cortex	WM
ENSMUSG00000017390.16	0.266177429307762	0.120967741935484	0.373628766568685	Cortex	WM
ENSMUSG00000044533.16	0.23749460609206	-0.0967611336032389	0.373628766568685	Cortex	WM
ENSMUSG00000030695.17	0.136760136493932	0.0979310344827586	0.373628766568685	Cortex	WM
ENSMUSG00000036751.8	0.0502651209336167	0.146683673469388	0.402120967468933	Cortex	HPC
ENSMUSG00000093674.8	0.0497406744094936	-0.193413729128015	0.402120967468933	Cortex	HPC
ENSMUSG00000018770.10	0.0388949448102368	0.235431235431235	0.402120967468933	Cortex	HPC
ENSMUSG00000026701.16	0.0457717684544046	0.151190476190476	0.402120967468933	Cortex	HPC
ENSMUSG00000022890.14	0.0568978975647786	0.0720720720720721	0.467896364043249	Cortex	Midbrain
ENSMUSG00000018770.10	0.0572934323318264	0.171794871794872	0.467896364043249	Cortex	Midbrain
ENSMUSG00000015090.14	0.477231405438402	-0.0567632850241547	0.555800866361066	HPC	Thalamus
ENSMUSG00000029309.8	0.555800866361066	0.0437908496732027	0.555800866361066	HPC	Thalamus
ENSMUSG00000025290.18	0.0119742247348249	0.199335548172758	0.562788562536772	HPC	Midbrain
ENSMUSG00000001289.13	0.0903941461303006	-0.152255639097744	0.578522535233924	Cortex	HPC
ENSMUSG00000025290.18	0.211479663742673	-0.202553986710963	0.626475335472219	Midbrain	WM
ENSMUSG00000017390.16	0.31323766773611	0.0974634684312104	0.626475335472219	Midbrain	WM
ENSMUSG00000030695.17	0.241106077600901	-0.0545454545454546	0.632360864457316	CA1	DG
ENSMUSG00000017390.16	0.37941651867439	0.101291989664083	0.632360864457316	CA1	DG
ENSMUSG00000025290.18	0.31010535149264	-0.118548387096774	0.632360864457316	CA1	DG
ENSMUSG00000036751.8	0.0304572883402992	-0.138670852956567	0.715746275997032	HPC	Midbrain
ENSMUSG00000029309.8	0.722450154472239	0.034181240063593	0.722450154472239	Cortex	Thalamus
ENSMUSG00000022108.9	0.106042761694679	0.131638418079096	0.742299331862753	Cortex	Midbrain
ENSMUSG00000015090.14	0.598952951413987	-0.0099882491186839	0.747492037215683	Midbrain	Thalamus
ENSMUSG00000029309.8	0.747492037215683	0.0294117647058824	0.747492037215683	Midbrain	Thalamus
ENSMUSG00000015090.14	0.155708450863496	0.0949795404469626	0.830445071271979	Cortex	HPC
ENSMUSG00000030695.17	0.196216032527278	0.0852994555353902	0.861233169824202	HPC	WM
ENSMUSG00000017390.16	0.344493267929681	0.100134408602151	0.861233169824202	HPC	WM
ENSMUSG00000063882.13	0.165020508619282	0.0263157894736842	0.86989575914856	Cortex	Midbrain
ENSMUSG00000026701.16	0.196997592113455	0.0938375350140056	0.86989575914856	Cortex	Midbrain
ENSMUSG00000021087.19	0.210621951145846	0.167495854063018	0.86989575914856	Cortex	Midbrain
ENSMUSG00000030744.14	0.198022641580707	0.0294117647058824	0.86989575914856	Cortex	Midbrain
ENSMUSG00000012848.16	0.213035696118015	0.0717444717444718	0.86989575914856	Cortex	Midbrain
ENSMUSG00000090841.3	0.200554349651239	-0.158561296859169	0.916819884119952	Cortex	HPC
ENSMUSG00000006333.15	0.923052088102774	0.00625	0.923052088102774	Midbrain	WM
ENSMUSG00000044533.16	0.729531565956691	-0.0147058823529412	0.923052088102774	Midbrain	WM
ENSMUSG00000024661.8	0.846050136165839	0.0038229517396184	0.923052088102774	Midbrain	WM
ENSMUSG00000044533.16	0.558035145770047	-0.0394736842105263	0.930058576283412	HPC	WM
ENSMUSG00000030695.17	0.234628154672856	-0.0389473684210526	0.938512618691423	Cortex	HPC
ENSMUSG00000044533.16	0.269498121886	-0.0682186234817814	0.958215544483555	Cortex	HPC
ENSMUSG00000090841.3	0.0944789414061435	0.162299982416037	0.969189165444934	HPC	Midbrain
ENSMUSG00000001289.13	0.286991724624126	0.114860681114551	0.969189165444934	HPC	Midbrain
ENSMUSG00000020591.12	0.080561396087807	-0.129556650246305	0.969189165444934	HPC	Midbrain
ENSMUSG00000024608.12	0.210129560492186	-0.032497423565785	0.969189165444934	HPC	Midbrain
ENSMUSG00000026701.16	0.28869464502615	-0.129411764705882	0.969189165444934	HPC	Midbrain
ENSMUSG00000022108.9	0.280920397713287	-0.0873598111139219	0.969189165444934	HPC	Midbrain
ENSMUSG00000022205.16	0.213780801563023	0.0565149136577708	0.969189165444934	HPC	Midbrain
ENSMUSG00000030695.17	0.195062334063383	-0.0374248770715717	0.969189165444934	HPC	Midbrain
ENSMUSG00000029614.14	0.152171957004509	0.106591865357644	0.969189165444934	HPC	Midbrain
ENSMUSG00000030744.14	0.174710350593274	0.032258064516129	0.969189165444934	HPC	Midbrain
ENSMUSG00000031708.18	0.236481955340094	0.159574468085106	0.969189165444934	HPC	Midbrain
ENSMUSG00000032518.7	0.286501208413961	-0.0966165413533835	0.969189165444934	HPC	Midbrain
ENSMUSG00000093674.8	0.272363261306805	0.128047679248691	0.980968838694459	Cortex	Midbrain
ENSMUSG00000022205.16	0.320316355492068	0.0510204081632653	0.980968838694459	Cortex	Midbrain
ENSMUSG00000020591.12	0.291486103344868	-0.0783549783549784	0.980968838694459	Cortex	Midbrain
ENSMUSG00000022548.15	0.301259717052773	-0.108333333333333	0.980968838694459	Cortex	Midbrain
ENSMUSG00000031633.5	0.342336792248131	0.129275653923541	0.98673546000932	Cortex	Midbrain
ENSMUSG00000029614.14	0.370415514797695	0.0880434782608696	0.987774706127187	Cortex	HPC
ENSMUSG00000058135.13	0.320220117337608	0.0344827586206897	0.987774706127187	Cortex	HPC
ENSMUSG00000063882.13	0.367879441171442	0.0263157894736842	0.987774706127187	Cortex	HPC
ENSMUSG00000058672.8	0.318377088398443	-0.0188679245283019	0.997581543648454	HPC	Midbrain
ENSMUSG00000004032.11	0.999999999999996	0.0160130718954249	0.999999999999996	Cortex	WM
ENSMUSG00000022548.15	0.744624868120224	-0.0636363636363637	0.999999999999999	Cortex	HPC
ENSMUSG00000023089.13	0.999999999999998	-0.0058479532163743	0.999999999999999	Cortex	HPC
ENSMUSG00000024608.12	0.602128693425855	0.0283646322378718	0.999999999999999	Cortex	HPC
ENSMUSG00000025290.18	0.566008908051848	-0.0222948299058236	0.999999999999999	Cortex	HPC
ENSMUSG00000002379.8	0.586891336990687	0.0678571428571429	0.999999999999999	Cortex	HPC
ENSMUSG00000017390.16	0.895990379456351	-0.0208333333333334	0.999999999999999	Cortex	HPC
ENSMUSG00000020022.18	0.999999999999999	0.030952380952381	0.999999999999999	Cortex	HPC
ENSMUSG00000020591.12	0.833843488979426	0.0512016718913271	0.999999999999999	Cortex	HPC
ENSMUSG00000029309.8	0.921982337446359	-0.0096096096096096	0.999999999999999	Cortex	HPC
ENSMUSG00000030744.14	0.999999999999999	-0.0028462998102466	0.999999999999999	Cortex	HPC
ENSMUSG00000031818.13	0.999999999999999	0.0037278657968313	0.999999999999999	Cortex	HPC
ENSMUSG00000032294.18	0.745099512371306	0.0694789081885856	0.999999999999999	Cortex	HPC
ENSMUSG00000032518.7	0.564020823010076	-0.080171358629131	0.999999999999999	Cortex	HPC
ENSMUSG00000040952.17	0.902447976766701	0.018840579710145	0.999999999999999	Cortex	HPC
ENSMUSG00000059070.17	0.575800344794763	-0.0299145299145299	0.999999999999999	Cortex	HPC
ENSMUSG00000074129.15	0.999999999999999	0.0052878965922444	0.999999999999999	Cortex	HPC
ENSMUSG00000090137.9	0.678991064352182	-0.0793650793650794	0.999999999999999	Cortex	HPC
ENSMUSG00000029309.8	0.999999999999999	-0.0089743589743589	0.999999999999999	CA1	DG
ENSMUSG00000044533.16	0.999999999999999	0.0086872586872587	0.999999999999999	CA1	DG
ENSMUSG00000021087.19	0.682073121815523	0.094017094017094	0.999999999999999	Cortex	HPC
ENSMUSG00000022108.9	0.747677330241558	0.0442786069651742	0.999999999999999	Cortex	HPC
ENSMUSG00000022205.16	0.999999999999999	-0.0054945054945055	0.999999999999999	Cortex	HPC
ENSMUSG00000079018.11	0.525900307201216	0.0645994832041344	1.0	HPC	Midbrain
ENSMUSG00000090137.9	0.538574106414492	-0.104214559386973	1.0	HPC	Midbrain
ENSMUSG00000093674.8	0.687332650526789	0.078037007240547	1.0	HPC	Midbrain
ENSMUSG00000020857.12	0.894357634686307	0.0404761904761905	1.0	Cortex	Midbrain
ENSMUSG00000021764.9	0.753140652627189	-0.0538949275362319	1.0	Cortex	Midbrain
ENSMUSG00000023089.13	0.932812879453507	0.0241545893719807	1.0	Cortex	Midbrain
ENSMUSG00000002379.8	0.501964475042931	0.0497311827956989	1.0	Cortex	Midbrain
ENSMUSG00000001289.13	0.588936125263845	0.0726890756302521	1.0	Cortex	Midbrain
ENSMUSG00000003038.16	0.999999999999998	0.0170660856935367	1.0	Cortex	Midbrain
ENSMUSG00000017390.16	0.799858524633637	-0.0235042735042735	1.0	Cortex	Midbrain
ENSMUSG00000020022.18	1.0	0.0015151515151515	1.0	Cortex	Midbrain
ENSMUSG00000061315.15	0.911190146973767	0.0195082300345458	1.0	Cortex	Midbrain
ENSMUSG00000063457.15	0.999999999999993	0.003156049094097	1.0	Cortex	Midbrain
ENSMUSG00000067786.17	0.783317595654087	0.0733695652173914	1.0	Cortex	Midbrain
ENSMUSG00000074129.15	0.836402321982861	0.0205754141238012	1.0	Cortex	Midbrain
ENSMUSG00000090137.9	0.856991143138109	-0.0426929392446635	1.0	Cortex	Midbrain
ENSMUSG00000090841.3	0.998498946959287	0.0037386855568674	1.0	Cortex	Midbrain
ENSMUSG00000002379.8	0.632797382104354	0.03963133640553	1.0	HPC	Midbrain
ENSMUSG00000004892.14	1.0	-0.0069124423963133	1.0	HPC	Midbrain
ENSMUSG00000015090.14	0.583847240901518	-0.0525525525525526	1.0	HPC	Midbrain
ENSMUSG00000017390.16	0.999999999999999	0.0026709401709401	1.0	HPC	Midbrain
ENSMUSG00000018770.10	0.633567205258445	0.0636363636363637	1.0	HPC	Midbrain
ENSMUSG00000020022.18	0.862800718730932	0.0324675324675325	1.0	HPC	Midbrain
ENSMUSG00000021087.19	0.680405718271854	0.0734787600459242	1.0	HPC	Midbrain
ENSMUSG00000036504.7	0.860319221814241	0.054945054945055	1.0	Cortex	Midbrain
ENSMUSG00000036751.8	0.999999999999999	0.0080128205128205	1.0	Cortex	Midbrain
ENSMUSG00000038717.10	0.999999999999999	-0.0238726790450929	1.0	Cortex	Midbrain
ENSMUSG00000040952.17	0.999999999999994	0.0094593421851948	1.0	Cortex	Midbrain
ENSMUSG00000050608.12	0.838921884237678	0.033957033957034	1.0	Cortex	Midbrain
ENSMUSG00000058135.13	0.645805698934426	0.0231527093596059	1.0	Cortex	Midbrain
ENSMUSG00000021270.14	0.791212910427012	0.0567255434782609	1.0	HPC	Midbrain
ENSMUSG00000021660.15	0.999999999999994	-0.0194444444444445	1.0	HPC	Midbrain
ENSMUSG00000022132.16	0.673679886414081	-0.0693602693602693	1.0	HPC	Midbrain
ENSMUSG00000022548.15	0.792013330638312	0.0446969696969697	1.0	HPC	Midbrain
ENSMUSG00000022884.17	0.832825976112473	-0.0298507462686567	1.0	HPC	Midbrain
ENSMUSG00000023089.13	0.999999999999999	0.0183066361556064	1.0	HPC	Midbrain
ENSMUSG00000024038.18	0.999999999999999	-0.0092864125122189	1.0	HPC	Midbrain
ENSMUSG00000024099.16	0.469177898509296	0.0998278829604131	1.0	HPC	Midbrain
ENSMUSG00000024661.8	0.835352537159371	-0.0046351674641148	1.0	HPC	Midbrain
ENSMUSG00000027273.14	0.999999999999998	0.0016611295681063	1.0	HPC	Midbrain
ENSMUSG00000027406.14	0.365916751896376	-0.0682758620689656	1.0	HPC	Midbrain
ENSMUSG00000029632.8	0.714976501819588	-0.0358632193494579	1.0	Cortex	Midbrain
ENSMUSG00000030695.17	0.686475524517991	-0.0069204152249135	1.0	Cortex	Midbrain
ENSMUSG00000031818.13	0.630959750271439	0.0205773955773956	1.0	Cortex	Midbrain
ENSMUSG00000032294.18	1.0	0.0161443494776828	1.0	Cortex	Midbrain
ENSMUSG00000032518.7	0.985658475505285	-0.0164451827242525	1.0	Cortex	Midbrain
ENSMUSG00000033379.14	0.374603499743552	-0.0523210070810386	1.0	Cortex	Midbrain
ENSMUSG00000027673.13	0.807786456266492	-0.0427350427350427	1.0	HPC	Midbrain
ENSMUSG00000029309.8	0.666767491471087	0.0143790849673203	1.0	HPC	Midbrain
ENSMUSG00000029580.15	0.628419135106435	0.0636015325670498	1.0	HPC	Midbrain
ENSMUSG00000031818.13	0.834526342114401	-0.0168495297805643	1.0	HPC	Midbrain
ENSMUSG00000032294.18	0.471503914574202	0.0856232576662684	1.0	HPC	Midbrain
ENSMUSG00000040952.17	0.999999999999997	-0.0093812375249501	1.0	HPC	Midbrain
ENSMUSG00000044533.16	0.509317412669329	0.0314757481940144	1.0	HPC	Midbrain
ENSMUSG00000058135.13	0.416316837710997	-0.0227513227513228	1.0	HPC	Midbrain
ENSMUSG00000063882.13	0.954721866179584	0.0183157894736842	1.0	HPC	Midbrain
ENSMUSG00000024608.12	0.999999999999988	0.0041327913279132	1.0	Cortex	Midbrain
ENSMUSG00000025781.15	0.453642959573228	0.0743006993006993	1.0	Cortex	Midbrain
ENSMUSG00000026385.17	0.777335213129759	-0.0103801169590644	1.0	Cortex	Midbrain
ENSMUSG00000028618.12	0.999999999999999	0.0097402597402597	1.0	Cortex	Midbrain
ENSMUSG00000029309.8	0.987613405936892	0.0047694753577106	1.0	Cortex	Midbrain
ENSMUSG00000029614.14	0.977407908636488	0.0185483870967742	1.0	Cortex	Midbrain
ENSMUSG00000070394.11	0.846813516665112	0.0512214342001576	1.0	HPC	Midbrain
ENSMUSG00000074129.15	0.942970387412639	0.0152875175315568	1.0	HPC	Midbrain
ENSMUSG00000024661.8	1.0	0.0008122157244964	1.0	HPC	WM
ENSMUSG00000025290.18	0.822844624304751	0.0247093023255814	1.0	HPC	WM
