## Supplemental Table S20 for "Spatial isoform sequencing at sub-micrometer single-cell resolution reveals novel patterns of spatial isoform variability in brain cell types"

Gene	Transcript	Astro S1_S2_AE morans I	Astro S1_S2_AE p-val	Astro S1_S2_AE q-val	Astro S1_AE morans I	Astro S1_AE p-val	Astro S1_AE q-val	Astro S2_AE morans I	Astro S2_AE p-val	Astro S2_AE q-val	Astro S1_4k morans I	Astro S1_4k p-val	Astro S1_4k q-val
ENSMUSG00000015090.14	ENSMUST00000015234.13	0.0624764043474381	0.0001799982000179	0.0731134223422082	0.0942698943188004	1.999980000199998e-05	0.0029787777315573	0.0172553708787819	0.2053979460205398	1.0
ENSMUSG00000015090.14	ENSMUST00000114259.3	0.0620552617531063	0.0001799982000179	0.0731134223422082	0.0959330308966182	1.999980000199998e-05	0.0029787777315573	0.0172553708787819	0.2063079369206308	1.0
ENSMUSG00000057322.13	ENSMUST00000106602.10	0.2249687578105473	0.0003099969000309	0.0839450404669798
ENSMUSG00000025290.18	ENSMUST00000223999.2	0.0714039836874688	0.0005699943000569	0.0942350776855128	0.0839338172766207	0.0011599884001159	0.0863845542151622	-0.0342013888888888	1.0	1.0
ENSMUSG00000057322.13	ENSMUST00000077915.10	0.20385423966363	0.0005799942000579	0.0942350776855128
ENSMUSG00000025290.18	ENSMUST00000169826.3	0.0632597206493016	0.0011699883001169	0.1584124150747844	0.1003407223664526	0.0001999980000199	0.0198585182103821	-0.0405289619034131	1.0	1.0
ENSMUSG00000067786.17	ENSMUST00000153739.9	0.1065837202104612	0.0023899761002389	0.2773667926950439	0.0021534238218697	0.3404065959340406	1.0
ENSMUSG00000067786.17	ENSMUST00000109526.2	0.1001475187348793	0.0036799632003679	0.3736908253046198	0.0091054825264507	0.2818271817281827	1.0
ENSMUSG00000036570.15	ENSMUST00000206305.2	0.1079455164585698	0.0094699053009469	0.8547951970132246	0.0873795950461961	0.0271197288027119	1.0				0.1444872732106068	0.0006199938000619	0.0390050161025098
ENSMUSG00000073702.12	ENSMUST00000178079.8	0.0071987480438184	0.2822071779282207	1.0
ENSMUSG00000073888.14	ENSMUST00000108036.8	-0.007931199235547	1.0	1.0
ENSMUSG00000073888.14	ENSMUST00000108037.9	-0.0976084312930685	1.0	1.0
ENSMUSG00000079018.11	ENSMUST00000187347.7	-0.0148148148148148	1.0	1.0
ENSMUSG00000090137.9	ENSMUST00000081940.11	-0.0004807692307692	1.0	1.0
ENSMUSG00000090137.9	ENSMUST00000125184.8	0.0218578568816286	0.1779582204177958	1.0	0.0084086687306501	0.2911670883291167	1.0
ENSMUSG00000090841.3	ENSMUST00000164181.2	0.0640293448484004	0.0140598594014059	1.0	0.0549125596184419	0.0480995190048099	1.0	0.0058029120067524	0.2932070679293207	1.0
ENSMUSG00000090841.3	ENSMUST00000218127.2	0.0632300059174291	0.0146698533014669	1.0	0.0360476041340432	0.1075389246107538	1.0	-0.0021609384647046	1.0	1.0
ENSMUSG00000093674.8	ENSMUST00000176010.8	-0.0176457645764576	1.0	1.0	-0.0153739612188365	1.0	1.0
ENSMUSG00000000399.11	ENSMUST00000205002.3	0.0648566463944396	0.0485495145048549	1.0
ENSMUSG00000001472.18	ENSMUST00000108840.4	0.0146537842190016	0.2222877771222287	1.0
ENSMUSG00000002416.14	ENSMUST00000119379.2	0.0045512547851977	0.3222567774322257	1.0
ENSMUSG00000002985.17	ENSMUST00000003066.16	0.0147619047619047	0.2394776052239477	1.0							0.0254003241491085	0.1610283897161028	1.0
ENSMUSG00000002985.17	ENSMUST00000174064.9	0.0282051282051282	0.1609583904160958	1.0							-0.0138362465501379	1.0	1.0
ENSMUSG00000004096.10	ENSMUST00000004200.9	-0.008714596949891	1.0	1.0
ENSMUSG00000004096.10	ENSMUST00000213913.2	-0.008714596949891	1.0	1.0
ENSMUSG00000009281.7	transcript10877.chr6.nic	0.0915953038674033	0.0279697203027969	1.0
ENSMUSG00000010095.14	ENSMUST00000010239.6	-0.0221256420387198	1.0	1.0
ENSMUSG00000017390.16	ENSMUST00000017534.15	-0.0067796610169491	1.0	1.0	-0.0137590991103092	1.0	1.0	-0.0203585255007574	1.0	1.0	0.0018120539759049	0.3829461705382946	1.0
ENSMUSG00000017390.16	ENSMUST00000102478.4	-0.0067796610169491	1.0	1.0	-0.0137590991103092	1.0	1.0	-0.0203585255007574	1.0	1.0	0.0018120539759048	0.3836161638383616	1.0
ENSMUSG00000018770.10	ENSMUST00000018914.3	-0.012542245587683	1.0	1.0	-0.0018021081264875	1.0	1.0
ENSMUSG00000018770.10	ENSMUST00000111996.8	-0.012542245587683	1.0	1.0	-0.0018021081264875	1.0	1.0
ENSMUSG00000019054.14	ENSMUST00000019198.7	-0.0149687268101346	1.0	1.0
ENSMUSG00000019054.14	ENSMUST00000111094.8	-0.0149687268101346	1.0	1.0
ENSMUSG00000020460.16	ENSMUST00000102844.4	-0.0300535077288942	1.0	1.0
ENSMUSG00000020460.16	ENSMUST00000102845.11	-0.0300535077288941	1.0	1.0
ENSMUSG00000020857.12	ENSMUST00000021217.11	-0.0583733556065984	1.0	1.0	-0.0709812782440284	1.0	1.0
ENSMUSG00000020857.12	ENSMUST00000072566.5	-0.0583733556065984	1.0	1.0	-0.0709812782440284	1.0	1.0
ENSMUSG00000021087.19	ENSMUST00000021497.16	0.0142670839853938	0.2511874881251187	1.0	-0.0540322580645161	1.0	1.0	0.0077272727272727	0.2738272617273827	1.0
ENSMUSG00000021087.19	ENSMUST00000078505.14	0.0142670839853938	0.2508374916250837	1.0	-0.0540322580645161	1.0	1.0	0.0077272727272727	0.2707572924270757	1.0
ENSMUSG00000021270.14	ENSMUST00000021698.13	0.0330874382753221	0.0986490135098649	1.0	-0.0188854489164086	1.0	1.0
ENSMUSG00000021270.14	transcript31036.chr12.nic	0.0414924430764373	0.0618093819061809	1.0	0.0062754969186702	0.3032069679303207	1.0
ENSMUSG00000021288.20	ENSMUST00000118471.8	0.0235107227958697	0.1902780972190278	1.0							-0.0059768064228367	1.0	1.0
ENSMUSG00000021288.20	ENSMUST00000120544.9	0.0597014925373134	0.0630993690063099	1.0							0.0882479141835518	0.0295897041029589	0.3723091698300858
ENSMUSG00000021508.12	ENSMUST00000021970.11	-0.0127659574468085	1.0	1.0
ENSMUSG00000021508.12	transcript15998.chr13.nnic	-0.0133333333333333	1.0	1.0
ENSMUSG00000021764.9	ENSMUST00000022286.8	-0.0069083079131526	1.0	1.0	0.0175274370561652	0.2133278667213327	1.0
ENSMUSG00000021764.9	transcript34152.chr13.nnic	-0.0069083079131526	1.0	1.0	0.0175274370561652	0.2127478725212747	1.0
ENSMUSG00000021996.17	ENSMUST00000022573.17	-0.0353571428571428	1.0	1.0
ENSMUSG00000021996.17	ENSMUST00000176957.8	-0.0353571428571428	1.0	1.0
ENSMUSG00000022044.15	ENSMUST00000074523.13	-0.0143548387096774	1.0	1.0
ENSMUSG00000022108.9	ENSMUST00000022704.9	-0.000533187791259	1.0	1.0	-0.0064351835920024	1.0	1.0	-0.0012644944645574	1.0	1.0
ENSMUSG00000022108.9	transcript28448.chr14.nnic	-0.000533187791259	1.0	1.0	-0.0064351835920024	1.0	1.0	-0.0012644944645574	1.0	1.0
ENSMUSG00000022132.16	ENSMUST00000047761.13	-0.0369782863086724	1.0	1.0
ENSMUSG00000022132.16	ENSMUST00000100314.4	-0.0369782863086724	1.0	1.0
ENSMUSG00000022548.15	ENSMUST00000115230.2	-0.0032111787084024	1.0	1.0	0.0571767450759665	0.0456095439045609	1.0	-0.0538945712037765	1.0	1.0
ENSMUSG00000022548.15	ENSMUST00000130560.8	-0.0032111787084024	1.0	1.0	0.0571767450759665	0.0461195388046119	1.0	-0.0538945712037765	1.0	1.0
ENSMUSG00000022577.19	ENSMUST00000023241.12	-0.0486511627906976	1.0	1.0
ENSMUSG00000022577.19	ENSMUST00000127095.8	-0.0736796536796536	1.0	1.0
ENSMUSG00000022892.12	ENSMUST00000005406.12	0.0194866422210581	0.2058979410205897	1.0							-0.035639856724194	1.0	1.0
ENSMUSG00000022892.12	ENSMUST00000226232.2	-0.0285076195480819	1.0	1.0							0.0082111436950146	0.2559374406255937	1.0
ENSMUSG00000024099.16	ENSMUST00000024909.15	0.0279873516032397	0.1510084899151008	1.0	-0.0544167886774035	1.0	1.0	0.0639610389610389	0.0605493945060549	1.0
ENSMUSG00000024099.16	ENSMUST00000143987.9	0.0279873516032397	0.1505184948150518	1.0	-0.0544167886774036	1.0	1.0	0.0639610389610389	0.0606993930060699	1.0
ENSMUSG00000025468.16	ENSMUST00000211283.2	0.102059202059202	0.0248297517024829	1.0
ENSMUSG00000025967.17	ENSMUST00000129339.8	0.0321393998063891	0.1483385166148338	1.0
ENSMUSG00000026087.12	ENSMUST00000027256.12	0.0248768472906404	0.1824581754182458	1.0
ENSMUSG00000026087.12	ENSMUST00000193673.6	0.0248768472906404	0.1829781702182978	1.0
ENSMUSG00000026385.17	ENSMUST00000027634.13	-0.0049007596177406	1.0	1.0	-0.0061896959766975	1.0	1.0
ENSMUSG00000026385.17	ENSMUST00000112648.8	-0.0049007596177407	1.0	1.0	-0.0061896959766976	1.0	1.0
ENSMUSG00000026701.16	ENSMUST00000071718.12	0.0010374999999999	0.3806461935380646	1.0	0.001835468489688	0.3354366456335436	1.0	-0.0171464860287891	1.0	1.0
ENSMUSG00000026701.16	transcript41130.chr1.nnic	-0.024288872512896	1.0	1.0	-0.0367062794458898	1.0	1.0
ENSMUSG00000027673.13	ENSMUST00000122290.2	-0.0223665223665223	1.0	1.0
ENSMUSG00000027673.13	ENSMUST00000127477.8	-0.0223665223665223	1.0	1.0
ENSMUSG00000028745.19	ENSMUST00000102507.10	0.0014149492463857	0.3016969830301697	1.0
ENSMUSG00000028745.19	ENSMUST00000102508.10	-0.0252705469435507	1.0	1.0							-0.0043478260869565	1.0	1.0
ENSMUSG00000029152.14	ENSMUST00000031038.11	-0.071062271062271	1.0	1.0
ENSMUSG00000029152.14	ENSMUST00000071081.13	-0.0258960573476702	1.0	1.0
ENSMUSG00000029309.8	ENSMUST00000031249.8	-0.0086477357302341	1.0	1.0	-0.0265456593467353	1.0	1.0				0.0460712043345813	0.0126598734012659	0.2028889950493455
ENSMUSG00000029580.15	ENSMUST00000100497.11	-0.0151140869791328	1.0	1.0
ENSMUSG00000029580.15	transcript55142.chr5.nnic	-0.0151140869791328	1.0	1.0	0.0009386632141123	0.3463365366346336	1.0
ENSMUSG00000029614.14	ENSMUST00000031617.13	0.0278566162919277	0.1211187888121118	1.0
ENSMUSG00000029614.14	transcript37220.chr5.nic	0.0278566162919277	0.1213387866121338	1.0	-0.034123025768911	1.0	1.0
ENSMUSG00000030417.16	ENSMUST00000120714.2	-0.0365384615384615	1.0	1.0
ENSMUSG00000030695.17	ENSMUST00000032934.12	-0.0322476671773343	1.0	1.0
ENSMUSG00000031029.7	ENSMUST00000033342.7	0.1	0.0244297557024429	1.0
ENSMUSG00000031029.7	transcript48521.chr7.nnic	0.0999999999999999	0.0240297597024029	1.0
ENSMUSG00000031167.17	ENSMUST00000115616.8	0.0084249084249084	0.2667973320266797	1.0
ENSMUSG00000031167.17	ENSMUST00000115621.9	0.0033492822966507	0.2976870231297687	1.0
ENSMUSG00000031633.5	ENSMUST00000034049.5	-0.0168062766313278	1.0	1.0	0.037573346046648	0.1225587744122558	1.0
ENSMUSG00000031633.5	transcript11573.chr8.nnic	-0.0168062766313278	1.0	1.0	0.037573346046648	0.1240287597124028	1.0
ENSMUSG00000031708.18	ENSMUST00000019382.17	-0.0364432141253927	1.0	1.0	-0.0245273873000484	1.0	1.0	-0.04	1.0	1.0
ENSMUSG00000031708.18	ENSMUST00000165740.9	-0.0269960589694934	1.0	1.0	0.0042114310270734	0.3221267787322127	1.0	-0.0269974768713204	1.0	1.0
ENSMUSG00000031708.18	ENSMUST00000212990.2	-0.0142857142857142	1.0	1.0	-0.008133971291866	1.0	1.0
ENSMUSG00000032060.11	ENSMUST00000217475.2	0.0206293706293706	0.1914680853191468	1.0
ENSMUSG00000032181.8	ENSMUST00000213324.2	0.0479472140762463	0.0922890771092289	1.0
ENSMUSG00000032294.18	ENSMUST00000034834.16	-0.0590438005900597	1.0	1.0
ENSMUSG00000032294.18	transcript22979.chr9.nnic	-0.0590438005900597	1.0	1.0
ENSMUSG00000032482.10	ENSMUST00000196060.5	-0.0242833052276559	1.0	1.0
ENSMUSG00000032482.10	ENSMUST00000199736.2	0.0055981754094961	0.2914670853291467	1.0
ENSMUSG00000032518.7	ENSMUST00000035105.7	0.0223809523809523	0.1578484215157848	1.0	-0.0244475550737873	1.0	1.0	0.0729344729344729	0.0387896121038789	1.0
ENSMUSG00000032518.7	ENSMUST00000217317.2	0.0223809523809523	0.1600083999160008	1.0	-0.0244475550737873	1.0	1.0	0.0729344729344729	0.0386196138038619	1.0
ENSMUSG00000034868.10	transcript40146.chr17.nnic	-0.0011428571428571	1.0	1.0
ENSMUSG00000034868.10	transcript40182.chr17.nnic	-0.0107210626185958	1.0	1.0	0.1045893719806763	0.0190998090019099	1.0
ENSMUSG00000036371.7	ENSMUST00000203436.3	0.0161488772685327	0.2161278387216127	1.0
ENSMUSG00000036438.15	ENSMUST00000234406.2	-0.0041935483870967	1.0	1.0				-0.0083916083916083	1.0	1.0
ENSMUSG00000036751.8	ENSMUST00000075738.6	0.0293893129770992	0.1018189818101819	1.0	0.0058803182289865	0.3208167918320816	1.0
ENSMUSG00000036751.8	ENSMUST00000208838.2	0.0293893129770992	0.1022289777102228	1.0	0.0058803182289865	0.3186068139318607	1.0
ENSMUSG00000038717.10	ENSMUST00000043675.9	0.0055781522370714	0.3112768872311277	1.0
ENSMUSG00000038717.10	transcript13809.chr9.nnic	0.0055781522370714	0.3105868941310586	1.0
ENSMUSG00000039221.11	ENSMUST00000043867.11	-0.0711538461538461	1.0	1.0
ENSMUSG00000039221.11	ENSMUST00000194649.2	-0.0487377279102384	1.0	1.0
ENSMUSG00000041607.18	ENSMUST00000142850.9	-0.0415798667270492	1.0	1.0							-0.0239241066557472	1.0	1.0
ENSMUSG00000041607.18	transcript23767.chr18.nic	0.0148876135820181	0.2408075919240807	1.0	-0.0318093385214007	1.0	1.0				-0.021430605311606	1.0	1.0
ENSMUSG00000042682.11	ENSMUST00000112268.4	0.0119091467157765	0.2663873361266387	1.0	0.0017491691446563	0.3249767502324976	1.0
ENSMUSG00000042682.11	transcript9208.chr14.nnic	0.0119091467157765	0.2639473605263947	1.0	0.0017491691446562	0.3276567234327657	1.0
ENSMUSG00000044533.16	ENSMUST00000170715.8	0.0258536585365853	0.0985190148098519	1.0
ENSMUSG00000046432.13	ENSMUST00000053540.11	0.0792075855062647	0.0330296697033029	1.0	0.033800350262697	0.1402885971140288	1.0
ENSMUSG00000048758.15	ENSMUST00000059802.7	-0.0318845500848896	1.0	1.0	-0.0390625	1.0	1.0
ENSMUSG00000048758.15	ENSMUST00000150576.8	-0.0235226994865107	1.0	1.0	-0.0258064516129032	1.0	1.0
ENSMUSG00000049299.15	ENSMUST00000102602.8	-0.05	1.0	1.0
ENSMUSG00000050608.12	ENSMUST00000143971.2	-0.0010176991150442	1.0	1.0
ENSMUSG00000050608.12	transcript45752.chr4.nnic	-0.0010176991150442	1.0	1.0
ENSMUSG00000053332.16	ENSMUST00000162558.10	-0.0061635220125786	1.0	1.0	0.053030303030303	0.0840991590084099	1.0
ENSMUSG00000053332.16	ENSMUST00000310884.1	0.0666666666666667	0.0469195308046919	1.0	0.0936507936507936	0.0262897371026289	1.0
ENSMUSG00000056629.17	ENSMUST00000070878.9	-0.0209631728045325	1.0	1.0
ENSMUSG00000056629.17	ENSMUST00000177752.9	-0.0428738591153756	1.0	1.0	-0.0927536231884058	1.0	1.0
ENSMUSG00000057863.7	ENSMUST00000080492.7	-0.0698198198198198	1.0	1.0	-0.0472350230414746	1.0	1.0
ENSMUSG00000060743.13	ENSMUST00000081026.11	-0.0302553444180522	1.0	1.0
ENSMUSG00000060743.13	ENSMUST00000161308.8	-0.0293151447661469	1.0	1.0
ENSMUSG00000061518.12	ENSMUST00000081180.7	-0.0540447107628486	1.0	1.0	-0.0428571428571428	1.0	1.0
ENSMUSG00000061518.12	ENSMUST00000193210.6	-0.0540447107628485	1.0	1.0	-0.0428571428571428	1.0	1.0
ENSMUSG00000062270.15	ENSMUST00000169860.8	-0.0312259306803594	1.0	1.0
ENSMUSG00000062981.6	ENSMUST00000218893.2	-0.0569776407093292	1.0	1.0
ENSMUSG00000066456.15	ENSMUST00000161796.9	0.0572527472527472	0.0774292257077429	1.0
ENSMUSG00000066551.13	ENSMUST00000085546.13	0.0414673046251993	0.1188188118118818	1.0
ENSMUSG00000070394.11	ENSMUST00000094065.5	-0.0480251999030773	1.0	1.0	-0.008786610878661	1.0	1.0
ENSMUSG00000070394.11	transcript28347.chr11.nnic	-0.0480251999030773	1.0	1.0
ENSMUSG00000004558.16	ENSMUST00000111632.5	-0.0068965517241379	1.0	1.0
ENSMUSG00000005610.18	ENSMUST00000161051.8	0.0804805695639276	0.0424195758042419	1.0
ENSMUSG00000005610.18	ENSMUST00000162415.9	0.0796791443850267	0.0436895631043689	1.0
ENSMUSG00000005881.14	ENSMUST00000006035.13	0.0094203882177277	0.2783172168278317	1.0	0.0021197007481296	0.2838671613283867	1.0				-0.0514834205933682	1.0	1.0
ENSMUSG00000005881.14	ENSMUST00000088650.11	0.0094203882177276	0.2769772302276977	1.0							-0.0514834205933682	1.0	1.0
ENSMUSG00000007097.15	transcript46740.chr1.nnic	-0.075297619047619	1.0	1.0
ENSMUSG00000007656.15	ENSMUST00000170308.8	-0.0776998597475456	1.0	1.0
ENSMUSG00000009281.7	ENSMUST00000204267.3	-0.0013360661960069	1.0	1.0
ENSMUSG00000093674.8	ENSMUST00000177163.8	-0.0294180126726	1.0	1.0	0.0079897363298531	0.2970170298297017	1.0
ENSMUSG00000000399.11	ENSMUST00000088194.7	0.0648566463944396	0.0493895061049389	1.0
ENSMUSG00000001289.13	ENSMUST00000062492.11				-0.0157303370786516	1.0	1.0
ENSMUSG00000029309.8	transcript28654.chr5.nic				-0.0265456593467353	1.0	1.0				0.0460712043345813	0.0128998710012899	0.2028889950493455
ENSMUSG00000036570.15	ENSMUST00000108110.5										0.088204410220511	0.0100398996010039	0.2028889950493455
ENSMUSG00000041607.18	ENSMUST00000152071.9										-0.0342604189690316	1.0	1.0
